# The landscape of microRNA interactions annotation: analysis of three rare disorders as case study

**DOI:** 10.1101/2023.06.20.545695

**Authors:** Panni Simona, Kalpana Panneerselvam, Pablo Porras, Margaret Duesbury, Livia Perfetto, Luana Licata, Henning Hermjakob, Sandra Orchard

## Abstract

In recent years, a huge amount of data on ncRNA interactions has been described in scientific papers and databases. Although considerable effort has been made to annotate the available knowledge in public repositories, there are still significant discrepancies in how different resources capture and interpret data on ncRNAs functional and physical associations.

In the present paper, we have focused on microRNAs which regulate genes associated with rare diseases, as a case study to investigate data availability.

The list of protein-coding genes with a known role in specific rare diseases was retrieved from the Genome England PanelApp, and associated microRNA-mRNA interactions were annotated in the IntAct database, and compared with other datasets. The annotation follows recognised standard criteria approved by the IMEX consortium. RNAcentral identifiers were used for unambiguous, stable identification of ncRNAs. The information about the interaction was enhanced by a detailed description of the cell types and experimental conditions, providing a computer-interpretable summary of the published data, integrated with the huge amount of protein interactions already gathered in the database. Furthermore, for each interaction, the binding sites of the microRNA are precisely mapped on a well-defined mRNA transcript of the target gene. This information is crucial to conceive and design optimal microRNA mimics or inhibitors, to interfere in vivo with a deregulated process. As these approaches become more feasible, high-quality, reliable networks of microRNA interactions are needed to help, for instance, in the selection of the best target to be inhibited and to predict potential secondary off-target effects.
