## Supplementary Table for "The landscape of microRNA interactions annotation: analysis of three rare disorders as case study"

### Sheet: GEFC
	IntAct	miRTarBase	Raid
ACAN	0	1	0
ANKRD11	0	0	0
BLM	2	0	0
BRAF	0	3	2
BRCA2	1	5	2
BRIP1	0	0	2
CBL	5	5	2
CCDC8	0	0	0
CDKN1C	2	5	4
CUL7	0	0	0
ERCC4	0	1	1
FANCA	1	1	1
FANCB	0	0	0
FANCC	0	0	0
FANCD2	0	0	0
FANCE	0	0	0
FANCF	0	1	0
FANCG	0	1	1
FANCI	0	0	0
FANCL	0	0	0
FGFR3	2	7	7
HMGA2	18	28	30
HRAS	0	6	6
IGF1	5	22	18
IGF1R	15	45	38
IGF2	3	12	7
KRAS	4	32	26
LZTR1	0	0	0
MAP2K1 MEK1	4	9	5
MAP2K2	0	0	0
NBN	0	0	0
NRAS	0	9	8
OBSL1	1	0	0
PALB2	0	0	0
PIK3R1	5	14	9
PLAG1	0	7	7
PPP1CB	0	0	0
PTPN11	2	3	3
RAF1	0	8	5
RIT1	0	0	0
SHOC2	0	0	0
SLX4	0	0	0
SOS1	3	2	0
SOS2	0	2	0
SRCAP	0	0	0
TOP3A	0	0	0
TRIM37	0	0	0
UBE2T	1	0	0

### Sheet: Mito Disorder
Name	IntAct	MirTarBASE	RAID
AARS2	0	0	0
ABAT	0	0	0
ABCB7	0	0	0
ACAD9	0	0	0
ACO2	0	0	0
AFG3L2	0	0	0
AGK	0	0	0
AIFM1	1	0	1
ANO10	0	0	0
APOPT1	0	0	0
APTX	0	0	0
ATAD3A	0	0	0
ATP5D	0	0	0
ATPAF2	0	0	0
BCS1L	0	0	0
BOLA3	0	0	0
BTD	0	0	0
C12orf65	0	0	0
C19orf70	0	0	0
C1QBP	0	1	1
CA5A	0	0	0
CARS2	0	0	0
CHCHD10	0	0	0
CLPB	0	0	0
CLPP	0	0	0
COA6	0	0	0
COA7	0	0	0
COQ2	0	0	0
COQ4	0	0	0
COQ6	0	0	0
COQ7	0	0	0
COQ8A	0	0	0
COQ8B	0	0	0
COQ9	0	0	0
COX10	1	0	1
COX14	0	0	0
COX15	0	0	0
COX20	0	0	0
COX6A1	0	0	0
COX6B1	0	0	0
COX7B	0	0	0
CYC1	0	1	0
DARS2	0	0	0
DGUOK	0	2	2
DLAT	0	0	0
DLD	0	0	0
DMPK	3	0	5
DNA2	0	0	0
DNAJC19	0	0	0
DNM1L	0	1	0
DNM2	1	1	0
EARS2	0	0	0
ECHS1	0	1	0
ELAC2	0	0	0
ETFDH	0	0	0
ETHE1	0	0	0
FARS2	0	0	0
FASTKD2	0	0	0
FBXL4	0	0	0
FDX2	0	0	0
FDXR	0	0	0
FH	0	2	0
FLAD1	0	0	0
FOXRED1	0	0	0
GARS	0	0	0
GDAP1	0	3	6
GFER	0	0	0
GFM1	0	0	0
GFM2	0	0	0
GLRX5	0	0	0
GTPBP3	0	0	0
HARS2	0	0	0
HCCS	0	0	0
HIBCH	0	0	0
HLCS	0	0	0
HSD17B10	0	0	0
HSPD1	0	1	3
HTRA2	0	0	0
IARS2	0	0	0
IBA57	0	0	0
ISCA-37440-Loss	0	0	0
ISCA1	0	0	0
ISCA2	0	0	0
ISCU	1	2	2
KARS	0	0	0
LARS2	0	0	0
LIAS	0	0	0
LIPT1	0	0	0
LIPT2	0	0	0
LONP1	0	0	0
LRPPRC	0	1	0
LYRM7	0	0	0
MARS2	0	0	0
MDH2	0	0	0
MECR	0	0	0
MFF	0	1	0
MFN2	3	5	3
MGME1	0	0	0
MICU1	0	0	0
MIPEP	0	0	0
MPC1	1	0	0
MPV17	0	0	0
MRPL3	0	0	0
MRPL44	0	0	0
MRPS2	0	0	0
MRPS22	0	0	0
MRPS34	0	0	0
MSTO1	0	0	0
MT-ATP6	0	0	0
MT-ATP8	0	0	0
MT-CO1	0	0	0
MT-CO2	0	0	0
MT-CO3	0	0	0
MT-CYB	0	0	0
MT-ND1	0	0	0
MT-ND2	0	0	0
MT-ND3	0	0	0
MT-ND4	0	0	0
MT-ND4L	0	0	0
MT-ND5	0	0	0
MT-ND6	0	0	0
MT-RNR1	0	0	0
MTFMT	0	0	0
MTO1	0	1	0
MTPAP	0	0	0
NADK2	0	0	0
NARS2	0	0	0
NAXE	0	0	0
NDUFA1	0	0	0
NDUFA10	1	0	0
NDUFA11	0	0	0
NDUFA2	0	0	0
NDUFA4	0	5	3
NDUFA6	0	0	0
NDUFA9	0	0	0
NDUFAF1	0	0	0
NDUFAF2	0	0	0
NDUFAF3	0	0	0
NDUFAF4	0	0	0
NDUFAF5	0	0	0
NDUFAF6	0	0	0
NDUFAF8	0	0	0
NDUFB11	0	0	0
NDUFB3	0	0	0
NDUFB8	0	0	0
NDUFS1	0	1	0
NDUFS2	0	0	0
NDUFS3	0	0	0
NDUFS4	0	0	0
NDUFS6	0	0	0
NDUFS7	0	0	0
NDUFS8	0	0	0
NDUFV1	0	0	0
NDUFV2	0	0	0
NFU1	0	0	0
NUBPL	0	0	0
OPA1	0	0	0
OPA3	0	0	0
PARS2	0	0	0
PC	0	0	0
PDHA1	0	1	0
PDHB	1	0	0
PDHX	1	0	0
PDP1	0	0	0
PDSS1	0	0	0
PDSS2	0	0	0
PET100	0	0	0
PMPCA	0	0	0
PMPCB	0	0	0
PNPLA8	0	0	0
PNPT1	0	0	0
POLG	0	0	0
POLG2	0	0	0
PPA2	0	0	0
PUS1	0	0	0
QRSL1	0	2	2
RARS2	0	0	0
RMND1	0	0	0
RNASEH1	0	0	0
RRM2B	0	0	0
RTN4IP1	0	0	0
SACS	0	0	0
SARS2	0	0	0
SCO1	0	0	0
SCO2	0	2	0
SDHA	0	2	0
SDHAF1	0	0	0
SDHD	0	2	2
SERAC1	0	0	0
SFXN4	0	0	0
SLC19A2	0	0	0
SLC19A3	0	0	0
SLC25A1	1	0	0
SLC25A12	2	1	0
SLC25A19	0	0	0
SLC25A26	0	0	0
SLC25A3	0	0	1
SLC25A32	0	0	0
SLC25A38	0	0	0
SLC25A4	0	0	0
SLC25A42	0	0	0
SLC25A46	0	0	0
SPG7	0	0	0
STR	0	0	0
SUCLA2	0	0	0
SUCLG1	0	0	0
SURF1	0	0	0
TACO1	0	0	0
TAZ	2	3	2
TIMM50	0	0	0
TIMM8A	0	0	2
TK2	0	0	0
TMEM126B	0	0	0
TMEM70	0	0	0
TOP3A	0	0	0
TPK1	0	0	0
TRIT1	0	0	0
TRMT10C	0	0	0
TRMT5	0	0	0
TRMU	0	0	0
TRNT1	0	0	0
TSFM	0	0	0
TTC19	0	0	0
TUFM	0	0	0
TWNK	0	0	0
TYMP	0	0	0
UQCC2	1	0	0
UQCRB	0	0	0
VARS2	0	0	0
WARS2	0	0	0
YARS2	0	0	0

### Sheet: Early Onset Dementia
gene	IntAct	MirTatbase	Raid
APP	2	14	15
ATN1	0	0	0
ATXN10	0	0	0
ATXN1	3	5	5
ATXN2	0	0	0
CHMP2B	0	0	0
CSF1R	3	3	3
DNAJC5	0	0	0
DNMT1	14	19	14
EPM2A	0	0	0
GRN	2	5	4
HTT	3	0	4
ITM2B	1	1	0
JPH3	0	0	0
MAPT	1	0	1
NHLRC1	0	0	0
NOP56	0	0	0
NOTCH3	3	6	6
PRNP	13	0	0
PSEN1	1	1	0
PSEN2	0	0	0
TARDBP	1	1	0
TBK1	1	3	3
TBP	0	0	1
TYROBP	0	0	0
UBQLN2	0	0	0
VCP	0	0	1
